# The genomic epidemiology of SARS-CoV-2 in Palestine

**DOI:** 10.1101/2020.10.26.355677

**Authors:** Nouar Qutob, Zaidoun Salah, Damien Richard, Hisham Darwish, Husam Sallam, Issa Shtayeh, Osama Najjar, Mahmoud Ruzayqat, Dana Najjar, François Balloux, Lucy van Dorp

## Abstract

Severe acute respiratory syndrome coronavirus 2 (SARS-CoV-2), the novel coronavirus responsible for the COVID-19 pandemic, continues to cause significant public health burden and disruption globally. Genomic epidemiology approaches point to most countries in the world having experienced many independent introductions of SARS-CoV-2 during the early stages of the pandemic. However, this situation may change with local lockdown policies and restrictions on travel leading to the emergence of more geographically structured viral populations and lineages transmitting locally. Here, we report the first SARS-CoV-2 genomes from Palestine sampled from early March, when the first cases were observed, through to August of 2020. SARS-CoV-2 genomes from Palestine fall across the diversity of the global phylogeny, consistent with at least nine independent introductions into the region. We identify one locally predominant lineage in circulation represented by 50 Palestinian SARS-CoV-2, grouping with isolated viral samples from patients in Israel and the UK. We estimate the age of introduction of this lineage to 05/02/2020 (16/01/2020 - 19/02/2020), suggesting SARS-CoV-2 was already in circulation in Palestine predating its first detection in Bethlehem in early March. Our work highlights the value of ongoing genomic surveillance and monitoring to reconstruct the epidemiology of COVID-19 at both local and global scales.
