## Supplementary material for "The genomic epidemiology of SARS-CoV-2 in Palestine": Table S1

### Sheet: Table_S1
Table S1: SARS-CoV-2 genomes generated in this study. Metadata provides information on the date of collection, governorate and location. Pangolin lineage assignments are provided (29/8/2020) version with all assignments made with a probability score of 1.
The percentage cover and mean depth compared to the reference genome Wuhan-Hu-1 is also provided. All genomes were generated at mean depth >20.
Sample_ID	Date	Region	Country	Governorate	Location	Pangolin_lineage	Percent_cover	Mean_depth	GISAID_ID
1	2020-07-15	Asia	Palestine	Ramallah	Jalazon	B.1.1.50	99.88	2092	EPI_ISL_596507
2	2020-07-15	Asia	Palestine	Ramallah	Jalazon	B.1.1.50	99.89	3824	EPI_ISL_596514
3	2020-07-16	Asia	Palestine	Jerusalem	Jerusalem	B.1.1.50	99.65	32	EPI_ISL_596522
4	2020-07-17	Asia	Palestine	Jerusalem	Jerusalem	B.1.1.50	99.85	164	EPI_ISL_596533
7	2020-07-17	Asia	Palestine	Jerusalem	Jerusalem	B.1.1.50	99.84	171	EPI_ISL_596555
9	2020-07-17	Asia	Palestine	Jerusalem	Jerusalem	B.1.1.50	99.71	76	EPI_ISL_596567
10	2020-07-16	Asia	Palestine	Jerusalem	Jerusalem	B.1.1.50	99.82	388	EPI_ISL_596500
11	2020-07-16	Asia	Palestine	Jerusalem	Jerusalem	B.1.1.50	99.97	7445	EPI_ISL_596501
13	2020-03-04	Asia	Palestine	Bethlehem	Bethlehem	B.1	99.9	3132	EPI_ISL_596502
14	2020-03-10	Asia	Palestine	Bethlehem	Bethlehem	B.1	99.94	8160	EPI_ISL_596503
15	2020-03-07	Asia	Palestine	Bethlehem	Bethlehem	B.1	99.26	1882	EPI_ISL_596504
16	2020-03-16	Asia	Palestine	Bethlehem	Bethlehem	B.1	99.67	47	EPI_ISL_596505
19	2020-03-16	Asia	Palestine	Bethlehem	Bethlehem	B.1	99.84	137	EPI_ISL_596506
21	2020-03-19	Asia	Palestine	Ramallah	Ramallah	B.1.1	99.85	806	EPI_ISL_596508
22	2020-03-21	Asia	Palestine	Bethlehem	Bethlehem	B.2.6	99.85	229	EPI_ISL_596509
23	2020-03-22	Asia	Palestine	Ramallah	Ramallah	B.1.9	99.79	182	EPI_ISL_596510
24	2020-03-22	Asia	Palestine	Ramallah	Ramallah	B.1.9	99.86	1090	EPI_ISL_596511
28	2020-03-29	Asia	Palestine	Ramallah	Ramallah	B.1	99.81	133	EPI_ISL_596512
29	2020-03-31	Asia	Palestine	Bethlehem	Bethlehem	B.1	99.85	288	EPI_ISL_596513
30	2020-03-31	Asia	Palestine	Bethlehem	Bethlehem	B.1	99.89	3041	EPI_ISL_596515
31	2020-03-31	Asia	Palestine	Jerusalem	Jerusalem	B.1	99.85	277	EPI_ISL_596516
32	2020-03-31	Asia	Palestine	Ramallah	Ramallah	B.2	99.94	4384	EPI_ISL_596517
33	2020-03-31	Asia	Palestine	Jerusalem	Jerusalem	B.1	99.93	3961	EPI_ISL_596518
34	2020-03-04	Asia	Palestine	Tulkarem	Tulkarem	B.1	99.63	40	EPI_ISL_596519
35	2020-03-04	Asia	Palestine	Tulkarem	Tulkarem	B.1	99.88	3086	EPI_ISL_596568
36	2020-07-27	Asia	Palestine	Ramallah	Ramallah	B.1.1.50	99.84	477	EPI_ISL_596520
39	2020-07-27	Asia	Palestine	Hebron	Hebron	B.1.1.50	99.85	625	EPI_ISL_596521
40	2020-08-15	Asia	Palestine	Jerusalem	Jerusalem	B.1.1.50	99.9	3074	EPI_ISL_596523
41	2020-08-17	Asia	Palestine	Jericho	Jericho	B.1.1.50	99.45	22	EPI_ISL_596524
42	2020-08-17	Asia	Palestine	Jerusalem	Jerusalem	B.1.1.50	99.79	78	EPI_ISL_596525
43	2020-08-17	Asia	Palestine	Jerusalem	Jerusalem	B.1.1.50	99.94	5867	EPI_ISL_596526
44	2020-08-17	Asia	Palestine	Jerusalem	Jerusalem	B.1.1.50	99.88	2289	EPI_ISL_596527
45	2020-08-17	Asia	Palestine	Jerusalem	Jerusalem	B.1.1.50	99.85	267	EPI_ISL_596528
46	2020-08-17	Asia	Palestine	Jerusalem	Jerusalem	B.1.1.50	99.85	548	EPI_ISL_596529
47	2020-08-17	Asia	Palestine	Jerusalem	Jerusalem	B.1.1.50	99.98	5714	EPI_ISL_596530
48	2020-08-18	Asia	Palestine	Jericho	Jericho	B.1.1.50	99.89	1136	EPI_ISL_596531
49	2020-08-18	Asia	Palestine	Jericho	Jericho	B.1.1.50	99.99	9400	EPI_ISL_596532
50	2020-08-18	Asia	Palestine	Jericho	Jericho	B.1.1.50	99.94	4895	EPI_ISL_596534
51	2020-08-19	Asia	Palestine	Jerusalem	Jerusalem	B.1.1.50	99.85	380	EPI_ISL_596535
52	2020-08-19	Asia	Palestine	Ramallah	Ramallah	B.1.1.50	99.85	802	EPI_ISL_596536
54	2020-08-19	Asia	Palestine	Ramallah	Ramallah	B.1.1.50	99.86	1367	EPI_ISL_596537
55	2020-08-19	Asia	Palestine	Jerusalem	Jerusalem	B.1.1.50	99.84	738	EPI_ISL_596538
60	XX/03/2020	Asia	Palestine	Ramallah	Ramallah	B.1.1	99.88	1410	EPI_ISL_596539
61	XX/03/2020	Asia	Palestine	Jenin	Jenin	B.1.1.50	99.85	315	EPI_ISL_596540
62	XX/03/2020	Asia	Palestine	Jenin	Jenin	B.1	99.85	498	EPI_ISL_596541
64	2020-06-25	Asia	Palestine	Nablus	Der Hatab	B.1.1.50	99.84	244	EPI_ISL_596542
66	2020-06-23	Asia	Palestine	Nablus	Nablus	B.1.1.50	99.84	374	EPI_ISL_596543
68	2020-07-09	Asia	Palestine	Nablus	Dahieh	B.1.1.50	99.85	1763	EPI_ISL_596544
69	2020-06-28	Asia	Palestine	Nablus	Majdal Ben Fadel	B.1.1.50	99.85	837	EPI_ISL_596545
70	2020-07-10	Asia	Palestine	Nablus	Majdal Ben Fadel	B.1.1.50	98.06	22	EPI_ISL_596546
71	2020-07-10	Asia	Palestine	Nablus	Majdal Ben Fadel	B.1.1.50	99.9	5070	EPI_ISL_596547
72	2020-06-26	Asia	Palestine	Nablus	Der Hatab	B.1.1.50	99.86	3323	EPI_ISL_596548
73	2020-06-28	Asia	Palestine	Nablus	Nablus	B.1.1.50	99.86	1227	EPI_ISL_596549
74	2020-06-27	Asia	Palestine	Nablus	Balata	B.1.1.50	99.82	259	EPI_ISL_596550
75	2020-07-10	Asia	Palestine	Nablus	Majdal Ben Fadel	B.1.1.50	99.7	92	EPI_ISL_596551
76	2020-06-26	Asia	Palestine	Nablus	Der Hatab	B.1.1.50	99.84	364	EPI_ISL_596552
77	2020-06-26	Asia	Palestine	Nablus	Der Hatab	B.1.1.50	99.86	470	EPI_ISL_596553
78	2020-06-27	Asia	Palestine	Nablus	Balata	B.1.1.50	99.7	94	EPI_ISL_596554
80	2020-07-09	Asia	Palestine	Nablus	Balata	B.1.1.50	99.78	162	EPI_ISL_596556
82	2020-07-05	Asia	Palestine	Hebron	Aroub	B.1.1.50	99.89	5814	EPI_ISL_596557
84	2020-06-22	Asia	Palestine	Hebron	Halhoul	B.1.1.50	99.84	253	EPI_ISL_596558
86	2020-06-22	Asia	Palestine	Hebron	Hebron	B.1.1.50	99.74	146	EPI_ISL_596559
87	2020-06-22	Asia	Palestine	Hebron	Halhoul	B.1.1.50	99.85	641	EPI_ISL_596560
88	2020-06-22	Asia	Palestine	Hebron	Halhoul	B.1.1.50	99.7	56	EPI_ISL_596561
89	2020-06-25	Asia	Palestine	Nablus	Nablus	B.1.1.50	99.7	93	EPI_ISL_596562
90	2020-06-22	Asia	Palestine	Hebron	Fawwar	B.1.1.50	99.78	134	EPI_ISL_596563
94	2020-07-11	Asia	Palestine	Nablus	Qusra	B.1.1.50	99.81	309	EPI_ISL_596564
95	2020-07-11	Asia	Palestine	Nablus	Nablus	B.1.1.50	99.81	236	EPI_ISL_596565
96	XX/07/2020	Asia	Palestine	Ramallah	Jalazon	B.1.1.50	99.87	2100	EPI_ISL_596566
