## Supplementary material for "The genomic epidemiology of SARS-CoV-2 in Palestine": Table S2

### Sheet: Mutations_per_isolate
Table S2: List of SNPs identified in all the 69 isolates compared to the Wuhan-Hu-1 reference sequence (GenBank accession MN908947; equivalent GISAID ID EPI_ISL_402125).
SNPs flagged as putative sequencing errors were discarded (a full list of ‘masked’ sites is available at https://github.com/W-L/ProblematicSites_SARS-CoV2/blob/master/problematic_sites_sarsCov2.vcf, accessed 25/08/2020).
Sample_ID	Nucleotide_Position	Ref(Nt)	Alt(Nt)	ORF
1	241	C	T	5'UTR
1	313	C	T	orf1a
1	3037	C	T	orf1a
1	4510	G	A	orf1a
1	14408	C	T	orf1b
1	14575	G	T	orf1b
1	15438	G	T	orf1b
1	17562	G	T	orf1b
1	23403	A	G	S
1	25785	G	T	orf3a
1	28881	G	A	N
1	28882	G	A	N
1	28883	G	C	N
1	29179	G	T	N
1	29260	G	T	N
2	241	C	T	5'UTR
2	313	C	T	orf1a
2	3037	C	T	orf1a
2	4510	G	A	orf1a
2	14408	C	T	orf1b
2	14575	G	T	orf1b
2	15438	G	T	orf1b
2	17562	G	T	orf1b
2	23403	A	G	S
2	25785	G	T	orf3a
2	28881	G	A	N
2	28882	G	A	N
2	28883	G	C	N
2	29179	G	T	N
2	29260	G	T	N
3	241	C	T	5'UTR
3	313	C	T	orf1a
3	586	T	C	orf1a
3	3037	C	T	orf1a
3	14408	C	T	orf1b
3	15438	G	T	orf1b
3	23403	A	G	S
3	25785	G	T	orf3a
3	28881	G	A	N
3	28882	G	A	N
3	28883	G	C	N
3	29260	G	T	N
4	241	C	T	5'UTR
4	313	C	T	orf1a
4	2455	C	T	orf1a
4	3037	C	T	orf1a
4	3138	A	G	orf1a
4	3482	G	A	orf1a
4	4510	G	A	orf1a
4	14408	C	T	orf1b
4	15438	G	T	orf1b
4	23403	A	G	S
4	25785	G	T	orf3a
4	27925	C	A	orf8
4	28881	G	A	N
4	28882	G	A	N
4	28883	G	C	N
4	28904	G	A	N
7	241	C	T	5'UTR
7	313	C	T	orf1a
7	897	C	T	orf1a
7	3037	C	T	orf1a
7	4510	G	A	orf1a
7	9741	A	G	orf1a
7	14408	C	T	orf1b
7	15438	G	T	orf1b
7	21123	G	T	orf1b
7	23403	A	G	S
7	25785	G	T	orf3a
7	28881	G	A	N
7	28882	G	A	N
7	28883	G	C	N
7	29260	G	T	N
9	241	C	T	5'UTR
9	313	C	T	orf1a
9	2455	C	T	orf1a
9	3037	C	T	orf1a
9	3138	A	G	orf1a
9	3482	G	A	orf1a
9	4510	G	A	orf1a
9	12631	A	G	orf1a
9	14408	C	T	orf1b
9	15438	G	T	orf1b
9	23403	A	G	S
9	25455	G	T	orf3a
9	25785	G	T	orf3a
9	26858	C	T	M
9	27925	C	A	orf8
9	28881	G	A	N
9	28882	G	A	N
9	28883	G	C	N
9	28904	G	A	N
9	29477	G	T	N
10	241	C	T	5'UTR
10	313	C	T	orf1a
10	2455	C	T	orf1a
10	3037	C	T	orf1a
10	3138	A	G	orf1a
10	3482	G	A	orf1a
10	4510	G	A	orf1a
10	5012	G	T	orf1a
10	14408	C	T	orf1b
10	15438	G	T	orf1b
10	18166	C	T	orf1b
10	23403	A	G	S
10	25785	G	T	orf3a
10	27925	C	A	orf8
10	28881	G	A	N
10	28882	G	A	N
10	28883	G	C	N
11	241	C	T	5'UTR
11	313	C	T	orf1a
11	1911	C	T	orf1a
11	3037	C	T	orf1a
11	4510	G	A	orf1a
11	6195	C	T	orf1a
11	14408	C	T	orf1b
11	15438	G	T	orf1b
11	23403	A	G	S
11	23948	G	C	S
11	25785	G	T	orf3a
11	28881	G	A	N
11	28882	G	A	N
11	28883	G	C	N
11	29260	G	T	N
13	241	C	T	5'UTR
13	3037	C	T	orf1a
13	14408	C	T	orf1b
13	15324	C	T	orf1b
13	23403	A	G	S
14	241	C	T	5'UTR
14	1685	G	A	orf1a
14	3037	C	T	orf1a
14	14408	C	T	orf1b
14	15324	C	T	orf1b
14	23403	A	G	S
15	241	C	T	5'UTR
15	3037	C	T	orf1a
15	14408	C	T	orf1b
15	15324	C	T	orf1b
15	23403	A	G	S
16	241	C	T	5'UTR
16	3037	C	T	orf1a
16	14408	C	T	orf1b
16	15324	C	T	orf1b
16	23403	A	G	S
19	241	C	T	5'UTR
19	3037	C	T	orf1a
19	14408	C	T	orf1b
19	15324	C	T	orf1b
19	23403	A	G	S
21	241	C	T	5'UTR
21	3037	C	T	orf1a
21	14408	C	T	orf1b
21	19839	T	C	orf1b
21	23403	A	G	S
21	28881	G	A	N
21	28882	G	A	N
21	28883	G	C	N
21	29751	G	A	3'UTR
22	7479	A	G	orf1a
22	11083	NA	NA	orf1a
22	14805	C	T	orf1b
22	17247	T	C	orf1b
22	25572	C	T	orf3a
22	26144	G	T	orf3a
22	28887	C	T	N
23	241	C	T	5'UTR
23	2113	C	T	orf1a
23	3037	C	T	orf1a
23	7765	C	T	orf1a
23	14408	C	T	orf1b
23	17690	C	T	orf1b
23	18877	C	T	orf1b
23	23403	A	G	S
23	25563	G	T	orf3a
24	241	C	T	5'UTR
24	2113	C	T	orf1a
24	3037	C	T	orf1a
24	7765	C	T	orf1a
24	14408	C	T	orf1b
24	17690	C	T	orf1b
24	18877	C	T	orf1b
24	23403	A	G	S
24	25563	G	T	orf3a
28	241	C	T	5'UTR
28	3037	C	T	orf1a
28	14408	C	T	orf1b
28	15324	C	T	orf1b
28	23403	A	G	S
29	241	C	T	5'UTR
29	1059	C	T	orf1a
29	3037	C	T	orf1a
29	14408	C	T	orf1b
29	20755	A	C	orf1b
29	23403	A	G	S
29	23813	A	T	S
29	25563	G	T	orf3a
29	25844	C	T	orf3a
30	241	C	T	5'UTR
30	1059	C	T	orf1a
30	3037	C	T	orf1a
30	14408	C	T	orf1b
30	20755	A	C	orf1b
30	23403	A	G	S
30	23813	A	T	S
30	25563	G	T	orf3a
30	25844	C	T	orf3a
31	241	C	T	5'UTR
31	1059	C	T	orf1a
31	3037	C	T	orf1a
31	14408	C	T	orf1b
31	20755	A	C	orf1b
31	23403	A	G	S
31	25563	G	T	orf3a
32	7011	C	T	orf1a
32	11083	NA	NA	orf1a
32	14805	C	T	orf1b
32	15720	C	T	orf1b
32	17247	T	C	orf1b
32	26144	G	T	orf3a
33	241	C	T	5'UTR
33	1059	C	T	orf1a
33	3037	C	T	orf1a
33	14408	C	T	orf1b
33	20755	A	C	orf1b
33	23403	A	G	S
33	23813	A	T	S
33	25563	G	T	orf3a
33	25844	C	T	orf3a
34	241	C	T	5'UTR
34	1059	C	T	orf1a
34	3037	C	T	orf1a
34	14805	C	T	orf1b
34	20755	A	C	orf1b
34	23403	A	G	S
34	25563	G	T	orf3a
35	241	C	T	5'UTR
35	1059	C	T	orf1a
35	3037	C	T	orf1a
35	14408	C	T	orf1b
35	14805	C	T	orf1b
35	20755	A	C	orf1b
35	23403	A	G	S
35	25563	G	T	orf3a
36	241	C	T	5'UTR
36	313	C	T	orf1a
36	3037	C	T	orf1a
36	3468	G	T	orf1a
36	4211	G	A	orf1a
36	4510	G	A	orf1a
36	14408	C	T	orf1b
36	14760	C	T	orf1b
36	15438	G	T	orf1b
36	23403	A	G	S
36	25785	G	T	orf3a
36	28881	G	A	N
36	28882	G	A	N
36	28883	G	C	N
36	29260	G	T	N
39	241	C	T	5'UTR
39	313	C	T	orf1a
39	1593	C	T	orf1a
39	2455	C	T	orf1a
39	2897	G	T	orf1a
39	3037	C	T	orf1a
39	3138	A	G	orf1a
39	3482	G	A	orf1a
39	4464	C	T	orf1a
39	4510	G	A	orf1a
39	14408	C	T	orf1b
39	15438	G	T	orf1b
39	17139	T	C	orf1b
39	23403	A	G	S
39	25785	G	T	orf3a
39	27925	C	A	orf8
39	28294	A	T	N
39	28881	G	A	N
39	28882	G	A	N
39	28883	G	C	N
40	241	C	T	5'UTR
40	313	C	T	orf1a
40	3037	C	T	orf1a
40	4510	G	A	orf1a
40	14408	C	T	orf1b
40	14575	G	T	orf1b
40	15438	G	T	orf1b
40	21595	C	T	S
40	21769	T	A	s
40	23403	A	G	S
40	25785	G	T	orf3a
40	28881	G	A	N
40	28882	G	A	N
40	28883	G	C	N
40	29179	G	T	N
40	29260	G	T	N
41	241	C	T	5'UTR
41	1758	C	T	orf1a
41	3037	C	T	orf1a
41	4045	T	C	orf1a
41	4510	G	A	orf1a
41	4885	T	C	orf1a
41	5784	C	T	orf1a
41	12289	T	C	orf1a
41	14408	C	T	orf1b
41	15438	G	T	orf1b
41	23403	A	G	S
41	25785	G	T	orf3a
41	27206	T	C	orf6
41	28881	G	A	N
41	28882	G	A	N
41	28883	G	C	N
41	29260	G	T	N
42	241	C	T	5'UTR
42	313	C	T	orf1a
42	2701	C	T	orf1a
42	3037	C	T	orf1a
42	4211	G	A	orf1a
42	4510	G	A	orf1a
42	14408	C	T	orf1b
42	15438	G	T	orf1b
42	23403	A	G	S
42	25785	G	T	orf3a
42	28881	G	A	N
42	28882	G	A	N
42	28883	G	C	N
42	29260	G	T	N
42	29374	G	T	N
42	29513	G	T	N
43	241	C	T	5'UTR
43	313	C	T	orf1a
43	1670	C	T	orf1a
43	3037	C	T	orf1a
43	4510	G	A	orf1a
43	9278	G	A	orf1a
43	14408	C	T	orf1b
43	15438	G	T	orf1b
43	18900	T	C	orf1b
43	23403	A	G	S
43	25665	C	T	orf3a
43	25785	G	T	orf3a
43	28881	G	A	N
43	28882	G	A	N
43	28883	G	C	N
43	29260	G	T	N
44	241	C	T	5'UTR
44	313	C	T	orf1a
44	829	C	T	orf1a
44	3037	C	T	orf1a
44	4510	G	A	orf1a
44	8905	C	T	orf1a
44	9319	C	T	orf1a
44	10279	C	T	orf1a
44	14408	C	T	orf1b
44	15438	G	T	orf1b
44	20262	A	G	orf1b
44	23403	A	G	S
44	25785	G	T	orf3a
44	28881	G	A	N
44	28882	G	A	N
44	28883	G	C	N
45	241	C	T	5'UTR
45	313	C	T	orf1a
45	1670	C	T	orf1a
45	3037	C	T	orf1a
45	4510	G	A	orf1a
45	10228	C	T	orf1a
45	14408	C	T	orf1b
45	15438	G	T	orf1b
45	23403	A	G	S
45	25665	C	T	orf3a
45	25785	G	T	orf3a
45	28881	G	A	N
45	28882	G	A	N
45	28883	G	C	N
45	29260	G	T	N
46	241	C	T	5'UTR
46	313	C	T	orf1a
46	3037	C	T	orf1a
46	4510	G	A	orf1a
46	14408	C	T	orf1b
46	14575	G	T	orf1b
46	15438	G	T	orf1b
46	22104	G	T	S
46	23403	A	G	S
46	25785	G	T	orf3a
46	28881	G	A	N
46	28882	G	A	N
46	28883	G	C	N
46	29179	G	T	N
46	29260	G	T	N
47	241	C	T	5'UTR
47	313	C	T	orf1a
47	3037	C	T	orf1a
47	4510	G	A	orf1a
47	14408	C	T	orf1b
47	14575	G	T	orf1b
47	15438	G	T	orf1b
47	23403	A	G	S
47	25785	G	T	orf3a
47	27575	C	T	orf7a
47	28411	C	T	S
47	28812	G	T	N
47	28881	G	A	N
47	28882	G	A	N
47	28883	G	C	N
47	29179	G	T	N
47	29249	C	T	N
47	29260	G	T	N
47	29392	G	T	N
48	241	C	T	5'UTR
48	313	C	T	orf1a
48	1758	C	T	orf1a
48	3037	C	T	orf1a
48	4045	T	C	orf1a
48	4510	G	A	orf1a
48	4885	T	C	orf1a
48	5784	C	T	orf1a
48	14408	C	T	orf1b
48	15438	G	T	orf1b
48	23403	A	G	S
48	25785	G	T	orf3a
48	27206	T	C	orf6
48	28881	G	A	N
48	28882	G	A	N
48	28883	G	C	N
48	29260	G	T	N
49	241	C	T	5'UTR
49	313	C	T	orf1a
49	1758	C	T	orf1a
49	3037	C	T	orf1a
49	4045	T	C	orf1a
49	4510	G	A	orf1a
49	4885	T	C	orf1a
49	5784	C	T	orf1a
49	14408	C	T	orf1b
49	15438	G	T	orf1b
49	23403	A	G	S
49	25785	G	T	orf3a
49	27206	T	C	orf6
49	28881	G	A	N
49	28882	G	A	N
49	28883	G	C	N
49	29260	G	T	N
50	241	C	T	5'UTR
50	313	C	T	orf1a
50	1758	C	T	orf1a
50	3037	C	T	orf1a
50	4045	T	C	orf1a
50	4510	G	A	orf1a
50	4885	T	C	orf1a
50	5784	C	T	orf1a
50	14408	C	T	orf1b
50	15438	G	T	orf1b
50	23403	A	G	S
50	25785	G	T	orf3a
50	27206	T	C	orf6
50	28881	G	A	N
50	28882	G	A	N
50	28883	G	C	N
50	29260	G	T	N
51	241	C	T	5'UTR
51	313	C	T	orf1a
51	3037	C	T	orf1a
51	4510	G	A	orf1a
51	14408	C	T	orf1b
51	14575	G	T	orf1b
51	15438	G	T	orf1b
51	23403	A	G	S
51	25785	G	T	orf3a
51	27806	G	T	orf7b
51	28054	C	T	orf8
51	28881	G	A	N
51	28882	G	A	N
51	28883	G	C	N
51	29179	G	T	N
51	29260	G	T	N
52	241	C	T	5'UTR
52	313	C	T	orf1a
52	1758	C	T	orf1a
52	3037	C	T	orf1a
52	4045	T	C	orf1a
52	4510	G	A	orf1a
52	4885	T	C	orf1a
52	5784	C	T	orf1a
52	14408	C	T	orf1b
52	15438	G	T	orf1b
52	23403	A	G	S
52	25785	G	T	orf3a
52	27206	T	C	orf6
52	28881	G	A	N
52	28882	G	A	N
52	28883	G	C	N
52	29260	G	T	N
54	241	C	T	5'UTR
54	313	C	T	orf1a
54	3037	C	T	orf1a
54	4510	G	A	orf1a
54	14408	C	T	orf1b
54	14575	G	T	orf1b
54	15438	G	T	orf1b
54	21073	G	T	orf1b
54	23403	A	G	S
54	23589	C	T	S
54	25785	G	T	orf3a
54	28881	G	A	N
54	28882	G	A	N
54	28883	G	C	N
54	29179	G	T	N
54	29260	G	T	N
55	241	C	T	5'UTR
55	313	C	T	orf1a
55	3037	C	T	orf1a
55	4510	G	A	orf1a
55	14408	C	T	orf1b
55	14575	G	T	orf1b
55	15438	G	T	orf1b
55	23403	A	G	S
55	25785	G	T	orf3a
55	27882	G	T	orf7b
55	28881	G	A	N
55	28882	G	A	N
55	28883	G	C	N
55	29179	G	T	N
55	29260	G	T	N
60	241	C	T	5'UTR
60	313	C	T	orf1a
60	3037	C	T	orf1a
60	14408	C	T	orf1b
60	23403	A	G	S
60	28881	G	A	N
60	28882	G	A	N
60	28883	G	C	N
61	241	C	T	5'UTR
61	313	C	T	orf1a
61	1758	C	T	orf1a
61	3037	C	T	orf1a
61	4045	T	C	orf1a
61	4510	G	A	orf1a
61	4885	T	C	orf1a
61	5784	C	T	orf1a
61	14408	C	T	orf1b
61	15438	G	T	orf1b
61	23403	A	G	S
61	25785	G	T	orf3a
61	27206	T	C	orf6
61	28881	G	A	N
61	28882	G	A	N
61	28883	G	C	N
61	29260	G	T	N
62	241	C	T	5'UTR
62	683	C	T	orf1a
62	1059	C	T	orf1a
62	3037	C	T	orf1a
62	6402	C	T	orf1a
62	10249	T	C	orf1a
62	10265	G	A	orf1a
62	14408	C	T	orf1b
62	17427	G	T	orf1b
62	21193	G	T	orf1b
62	23403	A	G	S
62	25563	G	T	orf3a
64	241	C	T	5'UTR
64	313	C	T	orf1a
64	335	C	A	orf1a
64	3037	C	T	orf1a
64	4510	G	A	orf1a
64	8352	C	T	orf1a
64	8905	C	T	orf1a
64	14408	C	T	orf1b
64	15438	G	T	orf1b
64	18756	G	T	orf1b
64	20262	A	G	orf1b
64	23403	A	G	S
64	25785	G	T	orf3a
64	26447	C	T	E
64	28881	G	A	N
64	28882	G	A	N
64	28883	G	C	N
66	241	C	T	5'UTR
66	313	C	T	orf1a
66	335	C	A	orf1a
66	3037	C	T	orf1a
66	4510	G	A	orf1a
66	8905	C	T	orf1a
66	14408	C	T	orf1b
66	15438	G	T	orf1b
66	20262	A	G	orf1b
66	23403	A	G	S
66	25785	G	T	orf3a
66	26447	C	T	E
66	28881	G	A	N
66	28882	G	A	N
66	28883	G	C	N
68	241	C	T	5'UTR
68	313	C	T	orf1a
68	335	C	A	orf1a
68	3037	C	T	orf1a
68	4510	G	A	orf1a
68	8905	C	T	orf1a
68	14408	C	T	orf1b
68	15438	G	T	orf1b
68	20262	A	G	orf1b
68	23403	A	G	S
68	25785	G	T	orf3a
68	26447	C	T	E
68	28881	G	A	N
68	28882	G	A	N
68	28883	G	C	N
69	241	C	T	5'UTR
69	313	C	T	orf1a
69	335	C	A	orf1a
69	3037	C	T	orf1a
69	4510	G	A	orf1a
69	8905	C	T	orf1a
69	14408	C	T	orf1b
69	15438	G	T	orf1b
69	20262	A	G	orf1b
69	23403	A	G	S
69	25785	G	T	orf3a
69	26447	C	T	E
69	28881	G	A	N
69	28882	G	A	N
69	28883	G	C	N
70	8905	C	T	orf1a
70	15438	G	T	orf1b
70	22022	G	C	S
70	23403	A	G	S
70	25785	G	T	orf3a
70	26447	C	T	E
70	28881	G	A	N
70	28882	G	A	N
70	28883	G	C	N
71	241	C	T	5'UTR
71	313	C	T	orf1a
71	335	C	A	orf1a
71	3037	C	T	orf1a
71	4510	G	A	orf1a
71	8083	G	T	orf1a
71	8905	C	T	orf1a
71	14408	C	T	orf1b
71	15438	G	T	orf1b
71	20262	A	G	orf1b
71	22100	G	A	S
71	23403	A	G	S
71	25785	G	T	orf3a
71	26447	C	T	E
71	28881	G	A	N
71	28882	G	A	N
71	28883	G	C	N
72	241	C	T	5'UTR
72	313	C	T	orf1a
72	335	C	A	orf1a
72	3037	C	T	orf1a
72	4510	G	A	orf1a
72	8352	C	T	orf1a
72	8905	C	T	orf1a
72	14408	C	T	orf1b
72	15438	G	T	orf1b
72	18756	G	T	orf1b
72	20262	A	G	orf1b
72	23403	A	G	S
72	25785	G	T	orf3a
72	26447	C	T	E
72	28881	G	A	N
72	28882	G	A	N
72	28883	G	C	N
73	241	C	T	5'UTR
73	313	C	T	orf1a
73	335	C	A	orf1a
73	3037	C	T	orf1a
73	4510	G	A	orf1a
73	8905	C	T	orf1a
73	14408	C	T	orf1b
73	15438	G	T	orf1b
73	20262	A	G	orf1b
73	23403	A	G	S
73	25785	G	T	orf3a
73	26447	C	T	E
73	28881	G	A	N
73	28882	G	A	N
73	28883	G	C	N
74	241	C	T	5'UTR
74	313	C	T	orf1a
74	335	C	A	orf1a
74	3037	C	T	orf1a
74	4510	G	A	orf1a
74	8905	C	T	orf1a
74	11620	C	T	orf1a
74	14408	C	T	orf1b
74	15438	G	T	orf1b
74	20262	A	G	orf1b
74	23403	A	G	S
74	25526	G	T	orf3a
74	25785	G	T	orf3a
74	26447	C	T	E
74	28881	G	A	N
74	28882	G	A	N
74	28883	G	C	N
75	241	C	T	5'UTR
75	313	C	T	orf1a
75	335	C	A	orf1a
75	1758	C	T	orf1a
75	3037	C	T	orf1a
75	4510	G	A	orf1a
75	8905	C	T	orf1a
75	14408	C	T	orf1b
75	15438	G	T	orf1b
75	20262	A	G	orf1b
75	21231	A	G	orf1b
75	23403	A	G	S
75	24130	C	T	S
75	25785	G	T	orf3a
75	26447	C	T	E
75	28346	G	T	N
75	28881	G	A	N
75	28882	G	A	N
75	28883	G	C	N
76	241	C	T	5'UTR
76	313	C	T	orf1a
76	335	C	A	orf1a
76	3037	C	T	orf1a
76	4510	G	A	orf1a
76	8905	C	T	orf1a
76	14408	C	T	orf1b
76	15438	G	T	orf1b
76	18756	G	T	orf1b
76	20262	A	G	orf1b
76	23403	A	G	S
76	25785	G	T	orf3a
76	26447	C	T	E
76	28881	G	A	N
76	28882	G	A	N
76	28883	G	C	N
77	241	C	T	5'UTR
77	313	C	T	orf1a
77	335	C	A	orf1a
77	3037	C	T	orf1a
77	4510	G	A	orf1a
77	8905	C	T	orf1a
77	14408	C	T	orf1b
77	15438	G	T	orf1b
77	20262	A	G	orf1b
77	23403	A	G	S
77	25785	G	T	orf3a
77	26447	C	T	E
77	28395	G	T	N
77	28881	G	A	N
77	28882	G	A	N
77	28883	G	C	N
78	241	C	T	5'UTR
78	313	C	T	orf1a
78	335	C	A	orf1a
78	3037	C	T	orf1a
78	4510	G	A	orf1a
78	7393	G	T	orf1a
78	8905	C	T	orf1a
78	14408	C	T	orf1b
78	15438	G	T	orf1b
78	20262	A	G	orf1b
78	23403	A	G	S
78	25785	G	T	orf3a
78	26447	C	T	E
78	28881	G	A	N
78	28882	G	A	N
78	28883	G	C	N
80	241	C	T	5'UTR
80	313	C	T	orf1a
80	335	C	A	orf1a
80	3037	C	T	orf1a
80	4510	G	A	orf1a
80	8905	C	T	orf1a
80	14408	C	T	orf1b
80	15438	G	T	orf1b
80	20262	A	G	orf1b
80	23403	A	G	S
80	25785	G	T	orf3a
80	26447	C	T	E
80	28881	G	A	N
80	28882	G	A	N
80	28883	G	C	N
82	241	C	T	5'UTR
82	313	C	T	orf1a
82	3037	C	T	orf1a
82	4510	G	A	orf1a
82	14408	C	T	orf1b
82	15438	G	T	orf1b
82	23403	A	G	S
82	25785	G	T	orf3a
82	26256	C	T	E
82	28881	G	A	N
82	28882	G	A	N
82	28883	G	C	N
82	29260	G	T	N
84	241	C	T	5'UTR
84	313	C	T	orf1a
84	1528	C	T	orf1a
84	1722	C	T	orf1a
84	1853	C	T	orf1a
84	2836	C	T	orf1a
84	3037	C	T	orf1a
84	4510	G	A	orf1a
84	8389	C	T	orf1a
84	8905	C	T	orf1a
84	14408	C	T	orf1b
84	15438	G	T	orf1b
84	18651	G	T	orf1b
84	23125	A	T	S
84	23149	G	A	S
84	23403	A	G	S
84	25617	G	T	orf3a
84	25785	G	T	orf3a
84	28851	G	T	N
84	28881	G	A	N
84	28882	G	A	N
84	28883	G	C	N
86	241	C	T	5'UTR
86	313	C	T	orf1a
86	586	T	C	orf1a
86	3037	C	T	orf1a
86	4510	G	A	orf1a
86	14408	C	T	orf1b
86	15438	G	T	orf1b
86	23403	A	G	S
86	25785	G	T	orf3a
86	28881	G	A	N
86	28882	G	A	N
86	28883	G	C	N
86	29260	G	T	N
87	241	C	T	5'UTR
87	313	C	T	orf1a
87	1528	C	T	orf1a
87	1722	C	T	orf1a
87	1853	C	T	orf1a
87	2836	C	T	orf1a
87	3037	C	T	orf1a
87	4510	G	A	orf1a
87	8389	C	T	orf1a
87	8905	C	T	orf1a
87	14408	C	T	orf1b
87	15438	G	T	orf1b
87	18651	G	T	orf1b
87	23125	A	T	S
87	23149	G	A	S
87	23403	A	G	S
87	25617	G	T	orf3a
87	25785	G	T	orf3a
87	28851	G	T	N
87	28881	G	A	N
87	28882	G	A	N
87	28883	G	C	N
88	241	C	T	5'UTR
88	313	C	T	orf1a
88	1528	C	T	orf1a
88	1722	C	T	orf1a
88	1853	C	T	orf1a
88	2836	C	T	orf1a
88	3037	C	T	orf1a
88	4510	G	A	orf1a
88	8389	C	T	orf1a
88	8905	C	T	orf1a
88	14408	C	T	orf1b
88	15438	G	T	orf1b
88	18651	G	T	orf1b
88	23125	A	T	S
88	23149	G	A	S
88	23403	A	G	S
88	25617	G	T	orf3a
88	25785	G	T	orf3a
88	28851	G	T	N
88	28881	G	A	N
88	28882	G	A	N
88	28883	G	C	N
89	241	C	T	5'UTR
89	313	C	T	orf1a
89	335	C	A	orf1a
89	3037	C	T	orf1a
89	4510	G	A	orf1a
89	8905	C	T	orf1a
89	14408	C	T	orf1b
89	15438	G	T	orf1b
89	20262	A	G	orf1b
89	23403	A	G	S
89	25785	G	T	orf3a
89	26447	C	T	E
89	28881	G	A	N
89	28882	G	A	N
89	28883	G	C	N
90	241	C	T	5'UTR
90	313	C	T	orf1a
90	3037	C	T	orf1a
90	4510	G	A	orf1a
90	14408	C	T	orf1b
90	15438	G	T	orf1b
90	23403	A	G	S
90	25785	G	T	orf3a
90	26256	C	T	E
90	28881	G	A	N
90	28882	G	A	N
90	28883	G	C	N
90	29260	G	T	N
94	241	C	T	5'UTR
94	313	C	T	orf1a
94	335	C	A	orf1a
94	1758	C	T	orf1a
94	3037	C	T	orf1a
94	4510	G	A	orf1a
94	8905	C	T	orf1a
94	14408	C	T	orf1b
94	15438	G	T	orf1b
94	20262	A	G	orf1b
94	21231	A	G	orf1b
94	23403	A	G	S
94	25785	G	T	orf3a
94	26447	C	T	E
94	28346	G	T	N
94	28881	G	A	N
94	28882	G	A	N
94	28883	G	C	N
95	241	C	T	5'UTR
95	313	C	T	orf1a
95	335	C	A	orf1a
95	3037	C	T	orf1a
95	4510	G	A	orf1a
95	8905	C	T	orf1a
95	14408	C	T	orf1b
95	15438	G	T	orf1b
95	20262	A	G	orf1b
95	23403	A	G	S
95	25785	G	T	orf3a
95	26447	C	T	E
95	28881	G	A	N
95	28882	G	A	N
95	28883	G	C	N
96	241	C	T	5'UTR
96	313	C	T	orf1a
96	3037	C	T	orf1a
96	4510	G	A	orf1a
96	14408	C	T	orf1b
96	14575	G	T	orf1b
96	15438	G	T	orf1b
96	23403	A	G	S
96	24755	G	T	S
96	25785	G	T	orf3a
96	28881	G	A	N
96	28882	G	A	N
96	28883	G	C	N
96	29179	G	T	N
96	29260	G	T	N
